# Tissue Usage Preference and Intrinsically Disordered Region Remodeling of Alternative Splicing Derived Proteoforms in the Heart

**DOI:** 10.1101/2023.10.08.561375

**Authors:** Boomathi Pandi, Stella Brenman, Alexander Black, Dominic C. M. Ng, Edward Lau, Maggie P. Y. Lam

**Affiliations:** Department of Medicine/Division of Cardiology, University of Colorado School of Medicine Aurora, CO 80045, USA; Department of Biochemistry & Molecular Genetics, University of Colorado School of Medicine Aurora, CO 80045, USA; Consortium for Fibrosis Research and Translation (CFReT), University of Colorado School of Medicine Aurora, CO 80045, USA

## Abstract

A computational analysis of mass spectrometry data was performed to uncover alternative splicing derived protein variants across chambers of the human heart. Evidence for 216 non-canonical isoforms was apparent in the atrium and the ventricle, including 52 isoforms not documented on SwissProt and recovered using an RNA sequencing derived database. Among non-canonical isoforms, 29 show signs of regulation based on statistically significant preferences in tissue usage, including a ventricular enriched protein isoform of tensin-1 (TNS1) and an atrium-enriched PDZ and LIM Domain 3 (PDLIM3) isoform 2 (PDLIM3-2/ALP-H). Examined variant regions that differ between alternative and canonical isoforms are highly enriched in intrinsically disordered regions, and over two-thirds of such regions are predicted to function in protein binding and/or RNA binding. The analysis here lends further credence to the notion that alternative splicing diversifies the proteome by rewiring intrinsically disordered regions, which are increasingly recognized to play important roles in the generation of biological function from protein sequences.
