## Supplemental Table S3 for "Tissue Usage Preference and Intrinsically Disordered Region Remodeling of Alternative Splicing Derived Proteoforms in the Heart"

gn	name	Uniprot	logFC	adj.P.Val	protein_prob	indistinguishable
ACOT9	acyl-CoA thioesterase 9	Q9Y305-4	-0.5217958752637593	0.08644637316374454	0.9994	NA
ACTN4	actinin alpha 4	O43707-J1	-0.2925734630473791	0.09677969301169974	1	NA
ANK2	ankyrin 2	Q01484-7	-0.4359270204899861	0.03215713033654487	1	NA
CAPZB	capping actin protein of muscle Z-line subunit beta	P47756-1	1.0974272524991413	0.008005507668237136	1	NA
CARD19	caspase recruitment domain family member 19	Q96LW7-2	0.3196557863311096	0.08259453678074945	1	NA
CD55	CD55 molecule (Cromer blood group)	P08174-2	-0.9650976858328644	0.005452230023809495	1	NA
DGKZ	diacylglycerol kinase zeta	Q13574-1	-0.852420850708123	0.01070762252136659	1	NA
DNAJB6	DnaJ heat shock protein family (Hsp40) member B6	O75190-3	0.8792211354294945	0.011654015793614945	1	NA
DPYSL3	dihydropyrimidinase like 3	Q14195-2	-1.4405955071476466	0.0078096695334093314	1	NA
ECE1	endothelin converting enzyme 1	P42892-4	-1.1025000435307533	0.0070781507369962185	1	NA
EPB41L2	erythrocyte membrane protein band 4.1 like 2	O43491-J2	0.4124031016747871	0.05731144764398686	1	NA
FBLN1	fibulin 1	P23142-4	-2.830033848222021	0.0014990976880924095	1	NA
HSPB7	heat shock protein family B (small) member 7	Q9UBY9-2	0.8999256486437748	0.0051666636816316966	1	NA
IMMT	inner membrane mitochondrial protein	Q16891-3	1.0907912621200584	0.007233758016083328	1	NA
IMMT	inner membrane mitochondrial protein	Q16891-2	0.8680139264854763	0.01070762252136659	1	NA
IMMT	inner membrane mitochondrial protein	Q16891-4	-0.5596527499256307	0.057410283433397734	0.9995	NA
LDB3	LIM domain binding 3	O75112-J1	0.6870239946795529	0.03341939266468608	0.9994	NA
LMO7	LIM domain 7	Q8WWI1-J4	0.6830720330768809	0.06399035188517281	1	NA
MAP3K20	mitogen-activated protein kinase kinase kinase 20	Q9NYL2-2	0.6487163714773239	0.05233424739277536	1	NA
MAP4	microtubule associated protein 4	P27816-J6	0.747307647592212	0.08303206292091049	1	NA
MTHFR	methylenetetrahydrofolate reductase	P42898-2	-0.48432408307096253	0.08088195327344519	1	NA
MXRA7	matrix remodeling associated 7	P84157-2	-0.6154852449901167	0.08644637316374454	1	NA
MYBPC3	myosin binding protein C3	Q14896-J4	0.6491635305994947	0.08699496566616108	1	NA
MYOM1	myomesin 1	P52179-2	0.8458135121380135	0.029829311591273177	1	NA
OBSCN	obscurin, cytoskeletal calmodulin and titin-interacting RhoGEF	Q5VST9-6	-0.7695545521813507	0.013978441572692946	1	NA
PALLD	palladin, cytoskeletal associated protein	Q8WX93-9	0.5286262660500043	0.029829311591273177	1	NA
PDHX	pyruvate dehydrogenase complex component X	O00330-3	0.7565350272912994	0.038935234240331476	1	NA
PDLIM3	PDZ and LIM domain 3	Q53GG5-2	-1.2960046596446375	0.019222224845661676	1	NA
PDLIM5	PDZ and LIM domain 5	Q96HC4-6	0.5983652540714779	0.08279672350398366	1	NA
PKM	pyruvate kinase M1/2	P14618-2	-0.4332712247150212	0.09103738462382796	1	NA
RTN4	reticulon 4	Q9NQC3-5	-0.5221884601761229	0.015740673983993772	0.9996	NA
SORBS1	sorbin and SH3 domain containing 1	Q9BX66-J17	-0.5309793103008378	0.0776436597206413	1	NA
SORBS2	sorbin and SH3 domain containing 2	O94875-10	2.3602423795968956	0.0016084919905233416	1	NA
SPTAN1	spectrin alpha, non-erythrocytic 1	Q13813-2	0.94241443640116	0.03466808490656109	1	NA
SPTB	spectrin beta, erythrocytic	P11277-2	0.4955214319466492	0.05361560286493247	1	NA
SRL	sarcalumenin	Q86TD4-1	0.5915617522785368	0.021146260260389082	1	NA
TNS1	tensin 1	Q9HBL0-J1	0.6480201858728716	0.08440968177595672	0.9995	NA
TTN	titin	Q8WZ42-6	1.0284428192044928	0.005032142318514152	1	NA
TTN	titin	Q8WZ42-12	0.8257173493258438	0.01834952334264751	1	NA
TTN	titin	Q8WZ42-2	0.7693003201776012	0.03864477346848734	0.9984	NA
YBX3	Y-box binding protein 3	P16989-2	-0.47013228773390914	0.028033067874201276	0.9942	NA
