## Supplemental Table S4 for "Tissue Usage Preference and Intrinsically Disordered Region Remodeling of Alternative Splicing Derived Proteoforms in the Heart"

Protein	Protein ID	Gene	Description	Combined Total Spectral Count	Combined Unique Spectral Count	Status	min_percolator_pep	percolator_all_spec_conuts_unique	min_percolator_q
sp|O14639-J1|ABLM1_HUMAN	O14639-J1	ABLIM1	|ENSG00000099204|SE2|40006|chr10|114445312:114445403|114447880:114448020|-2|r497|T1 sp|O14639|ABLM1_HUMAN Actin-binding LIM protein 1	1318	15	unique	2.27413e-5	14	1.03539e-4
sp|O15085-2|ARHGB_HUMAN	O15085-2	ARHGEF11	Isoform 2 of Rho guanine nucleotide exchange factor 11	73	13	unique	7.99197e-6	12	1.11387e-4
sp|O43491-J2|E41L2_HUMAN	O43491-J2	EPB41L2	|ENSG00000079819|MXE2|2396|chr6|130869659:130870126|130870328:130870381|-0|r26|T1 sp|O43491|E41L2_HUMAN Band 4.1-like protein 2	1689	23	unique	0	24	1.03539e-4
sp|O43837-2|IDH3B_HUMAN	O43837-2	IDH3B	Isoform A of Isocitrate dehydrogenase [NAD] subunit beta, mitochondrial	3515	262	unique	0	259	1.03539e-4
sp|O60237-3|MYPT2_HUMAN	O60237-3	PPP1R12B	Isoform 3 of Protein phosphatase 1 regulatory subunit 12B	1211	8	unique	0	8	1.03539e-4
sp|O60825-2|F262_HUMAN	O60825-2	PFKFB2	Isoform 2 of 6-phosphofructo-2-kinase/fructose-2,6-bisphosphatase 2	474	16	unique	0	14	1.03539e-4
sp|O75112-J1|LDB3_HUMAN	O75112-J1	LDB3	|ENSG00000122367|MXE2|829|chr10|86680082:86680157|86681436:86681803|+1|r434|T1 sp|O75112|LDB3_HUMAN LIM domain-binding protein 3	8794	37	unique	1.45214e-6	35	1.03539e-4
sp|O75190-3|DNJB6_HUMAN	O75190-3	DNAJB6	Isoform C of DnaJ homolog subfamily B member 6	215	37	unique	3.68531e-5	32	1.03539e-4
sp|O76041-2|NEBL_HUMAN	O76041-2	NEBL	Isoform 2 of Nebulette	740	19	unique	0	20	1.03539e-4
sp|O94875-10|SRBS2_HUMAN	O94875-10	SORBS2	Isoform 10 of Sorbin and SH3 domain-containing protein 2	5135	741	unique	0	692	1.03539e-4
sp|O94875-2|SRBS2_HUMAN	O94875-2	SORBS2	Isoform 2 of Sorbin and SH3 domain-containing protein 2	4212	73	unique	0	75	1.03539e-4
sp|O94925-3|GLSK_HUMAN	O94925-3	GLS	Isoform 3 of Glutaminase kidney isoform, mitochondrial	525	46	unique	3.75353e-11	48	1.03539e-4
sp|O95260-2|ATE1_HUMAN	O95260-2	ATE1	Isoform ATE1-2 of Arginyl-tRNA--protein transferase 1	309	19	unique	0	17	1.11387e-4
sp|O95299-2|NDUAA_HUMAN	O95299-2	NDUFA10	Isoform 2 of NADH dehydrogenase [ubiquinone] 1 alpha subcomplex subunit 10, mitochondrial	2164	59	unique	1.40887e-13	44	1.03539e-4
sp|O95359-J6|TACC2_HUMAN	O95359-J6	TACC2	|ENSG00000138162|A5SS1|5159|chr10|122224726:122224787|122216627:122216921|+0|r231|T1 sp|O95359|TACC2_HUMAN Transforming acidic coiled-coil-containing protein 2	1101	18	unique	0	18	1.03539e-4
sp|P01116-2|RASK_HUMAN	P01116-2	KRAS	Isoform 2B of GTPase KRas	457	37	unique	0	36	1.03539e-4
sp|P01880-1|IGHD_HUMAN	P01880-1	IGHD	Isoform 1 of Immunoglobulin heavy constant delta	209	52	unique	1.11596e-6	52	1.03539e-4
sp|P02545-2|LMNA_HUMAN	P02545-2	LMNA	Isoform C of Prelamin-A/C	7956	249	unique	0	254	1.03539e-4
sp|P05556-5|ITB1_HUMAN	P05556-5	ITGB1	Isoform 5 of Integrin beta-1	1395	61	unique	9.01834e-13	58	1.03539e-4
sp|P07108-3|ACBP_HUMAN	P07108-3	DBI	Isoform 3 of Acyl-CoA-binding protein	183	2	unique	7.70942e-7	2	1.11387e-4
sp|P08133-J1|ANXA6_HUMAN	P08133-J1	ANXA6	|ENSG00000197043|SE2|41851|chr5|151109753:151109846|151110627:151110644|-0|r43|T1 sp|P08133|ANXA6_HUMAN Annexin A6	6620	48	unique	0	48	1.03539e-4
sp|P08174-2|DAF_HUMAN	P08174-2	CD55	Isoform 1 of Complement decay-accelerating factor	273	39	unique	7.85505e-4	24	4.31076e-4
sp|P09493-10|TPM1_HUMAN	P09493-10	TPM1	Isoform 10 of Tropomyosin alpha-1 chain	23135	17	unique	0	10	1.03539e-4
sp|P09493-5|TPM1_HUMAN	P09493-5	TPM1	Isoform 5 of Tropomyosin alpha-1 chain	17536	92	unique	0	58	1.03539e-4
sp|P09493-J3|TPM1_HUMAN	P09493-J3	TPM1	|ENSG00000140416|SE1|6189|chr15|63042830:63042943|63043706:63043831|+0|r505|T1 sp|P09493|TPM1_HUMAN Tropomyosin alpha-1 chain	27839	16	unique	0	2	1.03539e-4
sp|P11277-2|SPTB1_HUMAN	P11277-2	SPTB	Isoform 2 of Spectrin beta chain, erythrocytic	3829	364	unique	0	362	1.03539e-4
sp|P12110-2|CO6A2_HUMAN	P12110-2	COL6A2	Isoform 2C2A of Collagen alpha-2(VI) chain	3236	20	unique	1.74305e-14	21	1.03539e-4
sp|P13611-2|CSPG2_HUMAN	P13611-2	VCAN	Isoform V1 of Versican core protein	2244	2	unique	1.8322e-9	1	1.03539e-4
sp|P14618-2|KPYM_HUMAN	P14618-2	PKM	Isoform M1 of Pyruvate kinase PKM	11584	1140	unique	0	1127	1.03539e-4
sp|P16144-3|ITB4_HUMAN	P16144-3	ITGB4	Isoform Beta-4B of Integrin beta-4	57	3	unique	0.00156496	3	5.88713e-4
sp|P16615-2|AT2A2_HUMAN	P16615-2	ATP2A2	Isoform 2 of Sarcoplasmic/endoplasmic reticulum calcium ATPase 2	11311	34	unique	0	34	1.03539e-4
sp|P16989-2|YBOX3_HUMAN	P16989-2	YBX3	Isoform 2 of Y-box-binding protein 3	405	24	unique	8.02313e-9	80	1.03539e-4
sp|P20810-J6|ICAL_HUMAN	P20810-J6	CAST	|ENSG00000153113|A3SS2|2931|chr5|96762274:96762372|96765221:96765325|+0|r397|T1 sp|P20810|ICAL_HUMAN Calpastatin	3051	12	unique	7.47063e-6	13	1.03539e-4
sp|P23142-4|FBLN1_HUMAN	P23142-4	FBLN1	Isoform C of Fibulin-1	3082	556	unique	0	536	1.03539e-4
sp|P25325-2|THTM_HUMAN	P25325-2	MPST	Isoform 2 of 3-mercaptopyruvate sulfurtransferase	584	57	unique	0	29	1.03539e-4
sp|P27816-5|MAP4_HUMAN	P27816-5	MAP4	Isoform 5 of Microtubule-associated protein 4	4455	19	unique	0	22	1.03539e-4
sp|P27816-J6|MAP4_HUMAN	P27816-J6	MAP4	|ENSG00000047849|SE1|16378|chr3|47877417:47877523|47909038:47912421|-2|r313|T1 sp|P27816|MAP4_HUMAN Microtubule-associated protein 4	11331	2903	unique	0	2763	1.03539e-4
sp|P35080-2|PROF2_HUMAN	P35080-2	PFN2	Isoform IIb of Profilin-2	243	68	unique	5.57267e-9	66	1.18571e-4
sp|P35613-2|BASI_HUMAN	P35613-2	BSG	Isoform 2 of Basigin	522	75	unique	4.58344e-5	68	1.03539e-4
sp|P46976-2|GLYG_HUMAN	P46976-2	GYG1	Isoform GN-1 of Glycogenin-1	1128	42	unique	6.83613e-10	44	1.03539e-4
sp|P47756-1|CAPZB_HUMAN	P47756-1	CAPZB	Isoform 2 of F-actin-capping protein subunit beta	1730	165	unique	1.47315e-12	157	1.03539e-4
sp|P49189-3|AL9A1_HUMAN	P49189-3	ALDH9A1	Isoform 3 of 4-trimethylaminobutyraldehyde dehydrogenase	1781	4	unique	0	3	1.03539e-4
sp|P49589-3|SYCC_HUMAN	P49589-3	CARS1	Isoform 3 of Cysteine--tRNA ligase, cytoplasmic	95	6	unique	2.15676e-5	8	1.18571e-4
sp|P49747-2|COMP_HUMAN	P49747-2	COMP	Isoform 2 of Cartilage oligomeric matrix protein	750	18	unique	0	3	1.11387e-4
sp|P50579-2|MAP2_HUMAN	P50579-2	METAP2	Isoform 2 of Methionine aminopeptidase 2	532	15	unique	1.87355e-5	15	1.16467e-4
sp|P52179-2|MYOM1_HUMAN	P52179-2	MYOM1	Isoform 2 of Myomesin-1	9785	34	unique	0	34	1.03539e-4
sp|P55036-J3|PSMD4_HUMAN	P55036-J3	PSMD4	|ENSG00000159352|A5SS1|2649|chr1|151266308:151266439|151266004:151266121|+0|r47|T1 sp|P55036|PSMD4_HUMAN 26S proteasome non-ATPase regulatory subunit 4	693	22	unique	1.30279e-4	21	1.03539e-4
sp|P56181-2|NDUV3_HUMAN	P56181-2	NDUFV3	Isoform 2 of NADH dehydrogenase [ubiquinone] flavoprotein 3, mitochondrial	835	273	unique	1.11022e-16	272	1.03539e-4
sp|P60660-2|MYL6_HUMAN	P60660-2	MYL6	Isoform Smooth muscle of Myosin light polypeptide 6	3540	104	unique	2.14298e-10	103	1.03539e-4
sp|P63092-3|GNAS2_HUMAN	P63092-3	GNAS	Isoform 3 of Guanine nucleotide-binding protein G(s) subunit alpha isoforms short	80	3	unique	0	3	1.03539e-4
sp|P67936-2|TPM4_HUMAN	P67936-2	TPM4	Isoform 2 of Tropomyosin alpha-4 chain	12986	136	unique	0	140	1.03539e-4
sp|P82650-2|RT22_HUMAN	P82650-2	MRPS22	Isoform 2 of 28S ribosomal protein S22, mitochondrial	335	12	unique	0	9	1.03539e-4
sp|P84157-2|MXRA7_HUMAN	P84157-2	MXRA7	Isoform 2 of Matrix-remodeling-associated protein 7	881	467	unique	5.55112e-16	444	1.03539e-4
sp|P98095-2|FBLN2_HUMAN	P98095-2	FBLN2	Isoform 2 of Fibulin-2	2504	51	unique	3.74145e-14	47	1.03539e-4
sp|Q00325-2|MPCP_HUMAN	Q00325-2	SLC25A3	Isoform B of Phosphate carrier protein, mitochondrial	2835	72	unique	0	68	1.03539e-4
sp|Q00610-J1|CLH1_HUMAN	Q00610-J1	CLTC	|ENSG00000141367|SE1|3281|chr17|59685587:59685808|59687001:59687021|+0|r132|T1 sp|Q00610|CLH1_HUMAN Clathrin heavy chain 1	264	4	unique	0	4	1.03539e-4
sp|Q01105-4|SET_HUMAN	Q01105-4	SET	Isoform 4 of Protein SET	21	2	unique	7.75419e-11	1	1.48733e-4
sp|Q01484-J1|ANK2_HUMAN	Q01484-J1	ANK2	|ENSG00000145362|MXE1|1959|chr4|113249764:113249862|113255735:113255932|+0|r159|T1 sp|Q01484|ANK2_HUMAN Ankyrin-2	1540	11	unique	0	10	1.03539e-4
sp|Q06190-2|P2R3A_HUMAN	Q06190-2	PPP2R3A	Isoform PR72 of Serine/threonine-protein phosphatase 2A regulatory subunit B'' subunit alpha	90	36	unique	3.52644e-4	38	1.03539e-4
sp|Q07866-3|KLC1_HUMAN	Q07866-3	KLC1	Isoform G of Kinesin light chain 1	268	5	unique	0	5	1.03539e-4
sp|Q07866-6|KLC1_HUMAN	Q07866-6	KLC1	Isoform N of Kinesin light chain 1	147	5	unique	0	5	1.03539e-4
sp|Q12955-J2|ANK3_HUMAN	Q12955-J2	ANK3	|ENSG00000151150|SE2|11363|chr10|60186715:60186912|60196145:60196243|-0|r58|T1 sp|Q12955|ANK3_HUMAN Ankyrin-3	1604	26	unique	0	16	1.03539e-4
sp|Q12955-J4|ANK3_HUMAN	Q12955-J4	ANK3	|ENSG00000151150|A5SS2|1366|chr10|60067935:60068009|60080537:60080618|-0|r134|T1 sp|Q12955|ANK3_HUMAN Ankyrin-3	652	8	unique	0	6	1.03539e-4
sp|Q13033-2|STRN3_HUMAN	Q13033-2	STRN3	Isoform Alpha of Striatin-3	303	15	unique	1.07679e-8	15	1.03539e-4
sp|Q13310-3|PABP4_HUMAN	Q13310-3	PABPC4	Isoform 3 of Polyadenylate-binding protein 4	265	4	unique	0	4	1.03539e-4
sp|Q13362-4|2A5G_HUMAN	Q13362-4	PPP2R5C	Isoform 4 of Serine/threonine-protein phosphatase 2A 56 kDa regulatory subunit gamma isoform	11	3	unique	0.00111746	3	2.70609e-4
sp|Q13480-J1|GAB1_HUMAN	Q13480-J1	GAB1	|ENSG00000109458|SE1|16985|chr4|143433491:143433716|143434088:143434168|+2|r58|T1 sp|Q13480|GAB1_HUMAN GRB2-associated-binding protein 1	18	5	unique	6.32398e-5	5	1.48717e-4
sp|Q13492-J3|PICAL_HUMAN	Q13492-J3	PICALM	|ENSG00000073921|A3SS2|2479|chr11|85983866:85983973|85981872:85982003|-2|r153|T1 sp|Q13492|PICAL_HUMAN Phosphatidylinositol-binding clathrin assembly protein	270	24	unique	1.18409e-4	24	7.01559e-4
sp|Q13574-1|DGKZ_HUMAN	Q13574-1	DGKZ	Isoform 2 of Diacylglycerol kinase zeta	175	39	unique	5.27255e-7	33	1.03539e-4
sp|Q13642-5|FHL1_HUMAN	Q13642-5	FHL1	Isoform 5 of Four and a half LIM domains protein 1	10726	561	unique	0	479	1.03539e-4
sp|Q13813-2|SPTN1_HUMAN	Q13813-2	SPTAN1	Isoform 2 of Spectrin alpha chain, non-erythrocytic 1	13862	85	unique	0	78	1.03539e-4
sp|Q13813-3|SPTN1_HUMAN	Q13813-3	SPTAN1	Isoform 3 of Spectrin alpha chain, non-erythrocytic 1	13850	61	unique	0	52	1.03539e-4
sp|Q13951-2|PEBB_HUMAN	Q13951-2	CBFB	Isoform 2 of Core-binding factor subunit beta	133	43	unique	1.63426e-6	41	1.11387e-4
sp|Q13976-2|KGP1_HUMAN	Q13976-2	PRKG1	Isoform Beta of cGMP-dependent protein kinase 1	374	72	unique	6.27252e-11	60	1.03539e-4
sp|Q14157-5|UBP2L_HUMAN	Q14157-5	UBAP2L	Isoform 5 of Ubiquitin-associated protein 2-like	321	8	unique	2.3352e-6	4	1.16467e-4
sp|Q14160-3|SCRIB_HUMAN	Q14160-3	SCRIB	Isoform 3 of Protein scribble homolog	39	1	unique	0.00271245	1	3.5821e-4
sp|Q14195-2|DPYL3_HUMAN	Q14195-2	DPYSL3	Isoform LCRMP-4 of Dihydropyrimidinase-related protein 3	3169	366	unique	0	339	1.03539e-4
sp|Q14498-J2|RBM39_HUMAN	Q14498-J2	RBM39	|ENSG00000131051|MXE2|1560|chr20|35725038:35725155|35729312:35729365|-1|r96|T1 sp|Q14498|RBM39_HUMAN RNA-binding protein 39	6	1	unique	2.1715e-5	1	1.24165e-4
sp|Q14896-J3|MYPC3_HUMAN	Q14896-J3	MYBPC3	|ENSG00000134571|SE2|23646|chr11|47338520:47338679|47339324:47339404|-2|r60|T1 sp|Q14896|MYPC3_HUMAN Myosin-binding protein C, cardiac-type	20549	34	unique	0	32	1.03539e-4
sp|Q14896-J4|MYPC3_HUMAN	Q14896-J4	MYBPC3	|ENSG00000134571|SE2|23654|chr11|47347426:47347479|47347651:47347680|-2|r51|T1 sp|Q14896|MYPC3_HUMAN Myosin-binding protein C, cardiac-type	20860	68	unique	0	67	1.03539e-4
sp|Q15149-4|PLEC_HUMAN	Q15149-4	PLEC	Isoform 4 of Plectin	3018	10	unique	0	2	1.03539e-4
sp|Q15149-7|PLEC_HUMAN	Q15149-7	PLEC	Isoform 7 of Plectin	8464	31	unique	0	25	1.03539e-4
sp|Q15149-8|PLEC_HUMAN	Q15149-8	PLEC	Isoform 8 of Plectin	408	1	unique	0	1	1.03539e-4
sp|Q15366-J5|PCBP2_HUMAN	Q15366-J5	PCBP2	|ENSG00000197111|SE2|9737|chr12|53462481:53462567|53464760:53464852|+0|r103|T1 sp|Q15366|PCBP2_HUMAN Poly(rC)-binding protein 2	286	5	unique	0	5	1.03539e-4
sp|Q15599-2|NHRF2_HUMAN	Q15599-2	NHERF2	Isoform 2 of Na(+)/H(+) exchange regulatory cofactor NHE-RF2	504	17	unique	2.88436e-13	17	1.03539e-4
sp|Q16891-2|MIC60_HUMAN	Q16891-2	IMMT	Isoform 2 of MIC	7986	37	unique	0	34	1.03539e-4
sp|Q16891-3|MIC60_HUMAN	Q16891-3	IMMT	Isoform 3 of MIC	7949	99	unique	0	78	1.03539e-4
sp|Q2M3C7-2|SPKAP_HUMAN	Q2M3C7-2	SPHKAP	Isoform 2 of A-kinase anchor protein SPHKAP	750	12	unique	0	13	1.03539e-4
sp|Q2V2M9-4|FHOD3_HUMAN	Q2V2M9-4	FHOD3	Isoform 4 of FH1/FH2 domain-containing protein 3	99	10	unique	3.06674e-11	10	1.17493e-4
sp|Q32MZ4-3|LRRF1_HUMAN	Q32MZ4-3	LRRFIP1	Isoform 3 of Leucine-rich repeat flightless-interacting protein 1	34	1	unique	0	1	1.11387e-4
sp|Q32MZ4-4|LRRF1_HUMAN	Q32MZ4-4	LRRFIP1	Isoform 4 of Leucine-rich repeat flightless-interacting protein 1	402	269	unique	0	288	1.03539e-4
sp|Q53GG5-2|PDLI3_HUMAN	Q53GG5-2	PDLIM3	Isoform 2 of PDZ and LIM domain protein 3	3177	277	unique	4.66294e-15	279	1.03539e-4
sp|Q5VST9-3|OBSCN_HUMAN	Q5VST9-3	OBSCN	Isoform 3 of Obscurin	6367	262	unique	0	250	1.03539e-4
sp|Q5VST9-6|OBSCN_HUMAN	Q5VST9-6	OBSCN	Isoform 5 of Obscurin	6150	71	unique	0	67	1.03539e-4
sp|Q5VST9-J12|OBSCN_HUMAN	Q5VST9-J12	OBSCN	|ENSG00000154358|MXE2|1443|chr1|228288625:228288888|228291898:228292161|+2|r280|T1 sp|Q5VST9|OBSCN_HUMAN Obscurin	5117	20	unique	0	18	1.03539e-4
sp|Q5VST9-J8|OBSCN_HUMAN	Q5VST9-J8	OBSCN	|ENSG00000154358|MXE2|1441|chr1|228264116:228264391|228268530:228268805|+2|r288|T1 sp|Q5VST9|OBSCN_HUMAN Obscurin	5736	57	unique	2.44249e-15	45	1.03539e-4
sp|Q6EEV4-2|GL1AD_HUMAN	Q6EEV4-2	POLR2M	Isoform 5 of DNA-directed RNA polymerase II subunit GRINL1A, isoforms 4/5	87	28	unique	0.00369469	28	6.40471e-4
sp|Q6Q6R5-3|CRIP3_HUMAN	Q6Q6R5-3	CRIP3	Isoform 3 of Cysteine-rich protein 3	7	1	unique	0.0052303	1	0.00242527
sp|Q70UQ0-4|IKIP_HUMAN	Q70UQ0-4	IKBIP	Isoform 4 of Inhibitor of nuclear factor kappa-B kinase-interacting protein	51	40	unique	9.84343e-8	41	1.11387e-4
sp|Q7Z460-4|CLAP1_HUMAN	Q7Z460-4	CLASP1	Isoform 4 of CLIP-associating protein 1	172	14	unique	2.5211e-4	12	7.01559e-4
sp|Q7Z5L9-2|I2BP2_HUMAN	Q7Z5L9-2	IRF2BP2	Isoform 2 of Interferon regulatory factor 2-binding protein 2	169	18	unique	3.5308e-4	17	3.5821e-4
sp|Q7Z7B0-2|FLIP1_HUMAN	Q7Z7B0-2	FILIP1	Isoform 2 of Filamin-A-interacting protein 1	1101	8	unique	0	8	1.03539e-4
sp|Q7Z7G0-4|TARSH_HUMAN	Q7Z7G0-4	ABI3BP	Isoform 4 of Target of Nesh-SH3	48	1	unique	2.93722e-6	1	1.17493e-4
sp|Q86TD4-1|SRCA_HUMAN	Q86TD4-1	SRL	Isoform 2 of Sarcalumenin	2897	193	unique	0	191	1.03539e-4
sp|Q8IXL7-2|MSRB3_HUMAN	Q8IXL7-2	MSRB3	Isoform 2 of Methionine-R-sulfoxide reductase B3	442	52	unique	8.97615e-13	23	1.03539e-4
sp|Q8IXS6-2|PALM2_HUMAN	Q8IXS6-2	PALM2	Isoform 2 of Paralemmin-2	295	3	unique	0	1	1.11387e-4
sp|Q8IYB3-J3|SRRM1_HUMAN	Q8IYB3-J3	SRRM1	|ENSG00000133226|A3SS2|3986|chr1|24660719:24660799|24661310:24661396|+2|r27|T1 sp|Q8IYB3|SRRM1_HUMAN Serine/arginine repetitive matrix protein 1	8	2	unique	5.86461e-5	2	1.03539e-4
sp|Q8N2S1-2|LTBP4_HUMAN	Q8N2S1-2	LTBP4	Isoform 2 of Latent-transforming growth factor beta-binding protein 4	926	38	unique	8.28541e-10	27	1.11387e-4
sp|Q8N3V7-2|SYNPO_HUMAN	Q8N3V7-2	SYNPO	Isoform 2 of Synaptopodin	870	35	unique	4.12588e-10	26	1.03539e-4
sp|Q8N490-2|PNKD_HUMAN	Q8N490-2	PNKD	Isoform 2 of Probable hydrolase PNKD	300	132	unique	2.48917e-10	112	1.03539e-4
sp|Q8N573-2|OXR1_HUMAN	Q8N573-2	OXR1	Isoform 2 of Oxidation resistance protein 1	149	38	unique	4.53883e-5	30	1.03539e-4
sp|Q8N983-4|RM43_HUMAN	Q8N983-4	MRPL43	Isoform 4 of 39S ribosomal protein L43, mitochondrial	117	12	unique	2.17071e-12	13	1.16467e-4
sp|Q8NE71-J1|ABCF1_HUMAN	Q8NE71-J1	ABCF1	|ENSG00000204574|A3SS1|6903|chr6|30577818:30577913|30578073:30578202|+0|r37|T1 sp|Q8NE71|ABCF1_HUMAN ATP-binding cassette sub-family F member 1	47	1	unique	0	2	1.03539e-4
sp|Q8WUM4-2|PDC6I_HUMAN	Q8WUM4-2	PDCD6IP	Isoform 2 of Programmed cell death 6-interacting protein	2615	4	unique	0	4	1.03539e-4
sp|Q8WWI1-J3|LMO7_HUMAN	Q8WWI1-J3	LMO7	|ENSG00000136153|SE1|8145|chr13|75804320:75804541|75807480:75808199|+1|r131|T1 sp|Q8WWI1|LMO7_HUMAN LIM domain only protein 7	1071	13	unique	0	13	1.11387e-4
sp|Q8WWI1-J4|LMO7_HUMAN	Q8WWI1-J4	LMO7	|ENSG00000136153|A3SS1|1697|chr13|75834226:75834387|75835152:75835339|+2|r50|T1 sp|Q8WWI1|LMO7_HUMAN LIM domain only protein 7	1122	60	unique	0	58	1.03539e-4
sp|Q8WX92-2|NELFB_HUMAN	Q8WX92-2	NELFB	Isoform 2 of Negative elongation factor B	16	6	unique	0.0223053	5	0.0026954599999999998
sp|Q8WX93-9|PALLD_HUMAN	Q8WX93-9	PALLD	Isoform 9 of Palladin	1570	88	unique	1.40389e-8	121	1.03539e-4
sp|Q8WZ42-6|TITIN_HUMAN	Q8WZ42-6	TTN	Isoform 6 of Titin	8578	837	unique	0	794	1.03539e-4
sp|Q92736-2|RYR2_HUMAN	Q92736-2	RYR2	Isoform 2 of Ryanodine receptor 2	4019	12	unique	0	12	1.03539e-4
sp|Q96AC1-J3|FERM2_HUMAN	Q96AC1-J3	FERMT2	|ENSG00000073712|SE1|26892|chr14|52881244:52881469|52881796:52881828|-1|r165|T1 sp|Q96AC1|FERM2_HUMAN Fermitin family homolog 2	1208	47	unique	0	50	1.03539e-4
sp|Q96HC4-3|PDLI5_HUMAN	Q96HC4-3	PDLIM5	Isoform 3 of PDZ and LIM domain protein 5	4195	128	unique	5.01878e-10	125	1.03539e-4
sp|Q96HC4-6|PDLI5_HUMAN	Q96HC4-6	PDLIM5	Isoform 6 of PDZ and LIM domain protein 5	6925	1164	unique	0	996	1.03539e-4
sp|Q9BX66-J17|SRBS1_HUMAN	Q9BX66-J17	SORBS1	|ENSG00000095637|SE1|10976|chr10|95414494:95414862|95415469:95416185|-2|r347|T1 sp|Q9BX66|SRBS1_HUMAN Sorbin and SH3 domain-containing protein 1	3336	387	unique	0	402	1.03539e-4
sp|Q9BYI3-3|HYCCI_HUMAN	Q9BYI3-3	HYCC1	Isoform 3 of Hyccin	36	20	unique	3.23334e-4	21	1.17493e-4
sp|Q9BZ29-4|DOCK9_HUMAN	Q9BZ29-4	DOCK9	Isoform 4 of Dedicator of cytokinesis protein 9	5	1	unique	0.0245152	1	0.00549737
sp|Q9H1H9-3|KI13A_HUMAN	Q9H1H9-3	KIF13A	Isoform 3 of Kinesin-like protein KIF13A	81	8	unique	0	6	1.18571e-4
sp|Q9H2G2-2|SLK_HUMAN	Q9H2G2-2	SLK	Isoform 2 of STE20-like serine/threonine-protein kinase	926	17	unique	0	15	1.03539e-4
sp|Q9HBL0-J1|TENS1_HUMAN	Q9HBL0-J1	TNS1	|ENSG00000079308|MXE1|1704|chr2|217821740:217821938|217829844:217829882|-2|r90|T1 sp|Q9HBL0|TENS1_HUMAN Tensin-1	3739	52	unique	0	58	1.03539e-4
sp|Q9HBL0-J2|TENS1_HUMAN	Q9HBL0-J2	TNS1	|ENSG00000079308|MXE2|1704|chr2|217821740:217821938|217829844:217829882|-2|r90|T1 sp|Q9HBL0|TENS1_HUMAN Tensin-1	2239	4	unique	0	2	1.03539e-4
sp|Q9NYL2-2|M3K20_HUMAN	Q9NYL2-2	MAP3K20	Isoform ZAKbeta of Mitogen-activated protein kinase kinase kinase 20	316	48	unique	1.33168e-8	45	1.03539e-4
sp|Q9UBY9-2|HSPB7_HUMAN	Q9UBY9-2	HSPB7	Isoform 2 of Heat shock protein beta-7	2606	90	unique	2.55351e-14	91	1.03539e-4
sp|Q9UEY8-2|ADDG_HUMAN	Q9UEY8-2	ADD3	Isoform 1 of Gamma-adducin	912	89	unique	0	72	1.03539e-4
sp|Q9UHD8-5|SEPT9_HUMAN	Q9UHD8-5	SEPTIN9	Isoform 5 of Septin-9	1199	100	unique	0	13	1.03539e-4
sp|Q9UKM9-2|RALY_HUMAN	Q9UKM9-2	RALY	Isoform 1 of RNA-binding protein Raly	459	9	unique	0	10	1.03539e-4
sp|Q9ULQ1-3|TPC1_HUMAN	Q9ULQ1-3	TPCN1	Isoform 3 of Two pore channel protein 1	79	60	unique	0.00924132	60	0.00104403
sp|Q9UM54-6|MYO6_HUMAN	Q9UM54-6	MYO6	Isoform 6 of Unconventional myosin-VI	149	23	unique	5.79176e-9	24	1.03539e-4
sp|Q9UMZ2-J1|SYNRG_HUMAN	Q9UMZ2-J1	SYNRG	|ENSG00000275066|SE1|3751|chr17|37577380:37577613|37579132:37579434|-0|r17|T1 sp|Q9UMZ2|SYNRG_HUMAN Synergin gamma	27	5	unique	0.00305475	4	0.0024523
sp|Q9UNZ2-5|NSF1C_HUMAN	Q9UNZ2-5	NSFL1C	Isoform 3 of NSFL1 cofactor p47	1393	28	unique	7.4715e-8	25	1.03539e-4
sp|Q9UPN3-J3|MACF1_HUMAN	Q9UPN3-J3	MACF1	|ENSG00000127603|SE1|25929|chr1|39250014:39250103|39251846:39251941|+0|r146|T1 sp|Q9UPN3|MACF1_HUMAN Microtubule-actin cross-linking factor 1, isoforms 1/2/3/5	43	1	unique	0	1	1.03539e-4
sp|Q9UPN3-J7|MACF1_HUMAN	Q9UPN3-J7	MACF1	|ENSG00000127603|SE1|25945|chr1|39468615:39468732|39469547:39469615|+0|r155|T1 sp|Q9UPN3|MACF1_HUMAN Microtubule-actin cross-linking factor 1, isoforms 1/2/3/5	136	2	unique	0	2	1.03539e-4
sp|Q9Y277-2|VDAC3_HUMAN	Q9Y277-2	VDAC3	Isoform 2 of Voltage-dependent anion-selective channel protein 3	2787	520	unique	0	536	1.03539e-4
sp|Q9Y305-4|ACOT9_HUMAN	Q9Y305-4	ACOT9	Isoform 4 of Acyl-coenzyme A thioesterase 9, mitochondrial	2024	66	unique	1.32125e-9	63	1.03539e-4
sp|Q9Y520-7|PRC2C_HUMAN	Q9Y520-7	PRRC2C	Isoform 7 of Protein PRRC2C	22	2	unique	0.00333779	2	0.00256718
