## Supplemental Table S5 for "Tissue Usage Preference and Intrinsically Disordered Region Remodeling of Alternative Splicing Derived Proteoforms in the Heart"

Protein	Protein ID	Gene	Description	Combined Total Spectral Count	Combined Unique Spectral Count	Status	min_percolator_pep	percolator_all_spec_conuts_unique	min_percolator_q	insert	delete	max_insertion_width	max_deletion_width	index	variant_region_pct_disorder_metapredict	variant_region_pct_disorder_fldpnn	fldpnn_function_predicted	variant_region_fldpnn_prot	variant_region_fldpnn_dna	variant_region_fldpnn_rna	variant_region_fldpnn_linker	invariant_region_pct_disorder_metapredict	invariant_region_pct_disorder_fldpnn	invariant_region_fldpnn_prot	invariant_region_fldpnn_dna	invariant_region_fldpnn_rna	invariant_region_fldpnn_linker	variant_region_phos_density	variant_region_glyc_density	invariant_region_phos_density	invariant_region_glyc_density	variant_region_width	invariant_region_width	fisher_phos_p	fisher_glyc_p	disorder_binding_status
sp|O14639-J1|ABLM1_HUMAN	O14639-J1	ABLIM1	|ENSG00000099204|SE2|40006|chr10|114445312:114445403|114447880:114448020|-2|r497|T1 sp|O14639|ABLM1_HUMAN Actin-binding LIM protein 1	1318	15	unique	2.27413e-5	14	1.03539e-4		532-578	0	47	1	1	0	TRUE	0	0	0	0	0.4856361149110807	0.12585499316005472	0.09986320109439124	0.08071135430916553	0.0506155950752394	0.06703146374829001	0	0	19	0	47	731	0.6221320244034511	1	No flDPnn Prediction/ No Disorder
sp|O15085-2|ARHGB_HUMAN	O15085-2	ARHGEF11	Isoform 2 of Rho guanine nucleotide exchange factor 11	73	13	unique	7.99197e-6	12	1.11387e-4	195-234		40	0	2	0.15	0.1	TRUE	0.1	0.1	0.1	0.1	0.5854139290407359	0.03810775295663601	0.030223390275952694	0.03416557161629435	0.020367936925098553	0.03153745072273324	0	0	22	4	40	1522	1	1	Neither
sp|O43491-J2|E41L2_HUMAN	O43491-J2	EPB41L2	|ENSG00000079819|MXE2|2396|chr6|130869659:130870126|130870328:130870381|-0|r26|T1 sp|O43491|E41L2_HUMAN Band 4.1-like protein 2	1689	23	unique	0	24	1.03539e-4	682-715		34	0	3	1	0.14705882352941177	TRUE	0	0.14705882352941177	0.14705882352941177	0	0.6597014925373135	0.29253731343283584	0.2646766169154229	0.10945273631840796	0.06368159203980099	0.14527363184079603	0	0	22	1	34	1005	1	1	RNA Binding (> 10% res)
sp|O60825-2|F262_HUMAN	O60825-2	PFKFB2	Isoform 2 of 6-phosphofructo-2-kinase/fructose-2,6-bisphosphatase 2	474	16	unique	0	14	1.03539e-4		458-474	0	15	6	1	1	TRUE	1	0.058823529411764705	0	0	0.14959016393442623	0.11065573770491803	0.0860655737704918	0.055327868852459015	0.0430327868852459	0.0471311475409836	2	0	5	4	17	488	0.020302808881210763	1	Protein Binding (> 10% res)
sp|O75112-J1|LDB3_HUMAN	O75112-J1	LDB3	|ENSG00000122367|MXE2|829|chr10|86680082:86680157|86681436:86681803|+1|r434|T1 sp|O75112|LDB3_HUMAN LIM domain-binding protein 3	8794	37	unique	1.45214e-6	35	1.03539e-4		109-174	0	59	7	1	0	TRUE	0	0	0	0	0.7049924357034796	0.08018154311649017	0.060514372163388806	0.07110438729198185	0.02723146747352496	0.0680786686838124	2	1	3	2	66	661	0.06784538452553493	0.24868549844122564	No flDPnn Prediction/ No Disorder
sp|O76041-2|NEBL_HUMAN	O76041-2	NEBL	Isoform 2 of Nebulette	740	19	unique	0	20	1.03539e-4		2-257	0	81	9	0.6015625	0	TRUE	0	0	0	0	0.6926121372031663	0.018469656992084433	0.0158311345646438	0.010554089709762533	0.010554089709762533	0.010554089709762533	0	1	0	6	256	758	1	0.6864170235347945	No flDPnn Prediction/ No Disorder
sp|O95359-J6|TACC2_HUMAN	O95359-J6	TACC2	|ENSG00000138162|A5SS1|5159|chr10|122224726:122224787|122216627:122216921|+0|r231|T1 sp|O95359|TACC2_HUMAN Transforming acidic coiled-coil-containing protein 2	1101	18	unique	0	18	1.03539e-4	2516-2546		31	0	15	1	0	TRUE	0	0	0	0	0.91078697421981	0.0033921302578018998	0.0030529172320217096	0	0.0016960651289009499	0.0023744911804613297	0	0	36	5	31	2948	1	1	No flDPnn Prediction/ No Disorder
sp|P01880-1|IGHD_HUMAN	P01880-1	IGHD	Isoform 1 of Immunoglobulin heavy constant delta	209	52	unique	1.11596e-6	52	1.03539e-4		378-408	0	26	17	0.3225806451612903	0.12903225806451613	TRUE	0	0.12903225806451613	0.12903225806451613	0.12903225806451613	0.3157894736842105	0.20050125313283207	0.18045112781954886	0.09022556390977443	0.09273182957393483	0.17042606516290726	0	0	0	3	31	399	1	1	RNA Binding (> 10% res)
sp|P02545-2|LMNA_HUMAN	P02545-2	LMNA	Isoform C of Prelamin-A/C	7956	249	unique	0	254	1.03539e-4		567-590	0	20	18	1	0.25	TRUE	0.25	0.25	0	0.25	0.328125	0.1140625	0.1015625	0.0734375	0.0640625	0.065625	2	0	39	4	24	640	0.6545817889006978	1	Protein Binding (> 10% res)
sp|P08174-2|DAF_HUMAN	P08174-2	CD55	Isoform 1 of Complement decay-accelerating factor	273	39	unique	7.85505e-4	24	4.31076e-4	363-390		22	0	22	0.8928571428571429	0.03571428571428571	TRUE	0	0.03571428571428571	0.03571428571428571	0.03571428571428571	0.33737864077669905	0.13106796116504854	0.13106796116504854	0.0703883495145631	0.07281553398058252	0.06553398058252427	0	0	0	1	28	412	1	1	Neither
sp|P09493-J3|TPM1_HUMAN	P09493-J3	TPM1	|ENSG00000140416|SE1|6189|chr15|63042830:63042943|63043706:63043831|+0|r505|T1 sp|P09493|TPM1_HUMAN Tropomyosin alpha-1 chain	27839	16	unique	0	2	1.03539e-4	39-80		42	0	25	0	0	FALSE	0	0	0	0	0.07394366197183098	0	0	0	0	0	0	0	10	0	42	284	0.3716675532042394	1	No flDPnn Prediction/ No Disorder
sp|P11277-2|SPTB1_HUMAN	P11277-2	SPTB	Isoform 2 of Spectrin beta chain, erythrocytic	3829	364	unique	0	362	1.03539e-4	2116-2176		56	0	26	1	0	FALSE	0	0	0	0	0.07366563740626378	0	0	0	0	0	0	0	11	8	61	2267	0.9999999999999999	0.9999999999999999	No flDPnn Prediction/ No Disorder
sp|P13611-2|CSPG2_HUMAN	P13611-2	VCAN	Isoform V1 of Versican core protein	2244	2	unique	1.8322e-9	1	1.03539e-4		348-1306	0	958	28	1	0.06256517205422316	TRUE	0.040667361835245046	0.054223149113660066	0.05005213764337852	0.06256517205422316	0.7726713171932704	0.170701682396389	0.13089864587607714	0.1304883052933935	0.10381616741895773	0.1272055806319245	0	3	3	20	959	2437	0.563531026848997	0.16022583410866045	Neither
sp|P16615-2|AT2A2_HUMAN	P16615-2	ATP2A2	Isoform 2 of Sarcoplasmic/endoplasmic reticulum calcium ATPase 2	11311	34	unique	0	34	1.03539e-4		994-1006	0	12	31	0.5384615384615384	0	TRUE	0	0	0	0	0.013605442176870748	0.008746355685131196	0.0058309037900874635	0.003887269193391642	0.0029154518950437317	0.006802721088435374	0	0	5	7	13	1029	1	1	No flDPnn Prediction/ No Disorder
sp|P16989-2|YBOX3_HUMAN	P16989-2	YBX3	Isoform 2 of Y-box-binding protein 3	405	24	unique	8.02313e-9	80	1.03539e-4		192-260	0	69	32	1	0.9420289855072463	TRUE	0.855072463768116	0.8260869565217391	0.10144927536231885	0.4492753623188406	0.858085808580858	0.8052805280528053	0.7326732673267327	0.5775577557755776	0.18151815181518152	0.429042904290429	3	0	7	2	69	303	0.4024755014320457	1	Protein Binding and RNA Binding (> 10% res)
sp|P25325-2|THTM_HUMAN	P25325-2	MPST	Isoform 2 of 3-mercaptopyruvate sulfurtransferase	584	57	unique	0	29	1.03539e-4	3-22		20	0	35	0.9	1	TRUE	1	0.35	0.2	0.25	0.06397306397306397	0.13804713804713806	0.12794612794612795	0.09427609427609428	0.07744107744107744	0.08080808080808081	0	0	4	0	20	297	1	1	Protein Binding and RNA Binding (> 10% res)
sp|P27816-J6|MAP4_HUMAN	P27816-J6	MAP4	|ENSG00000047849|SE1|16378|chr3|47877417:47877523|47909038:47912421|-2|r313|T1 sp|P27816|MAP4_HUMAN Microtubule-associated protein 4	11331	2903	unique	0	2763	1.03539e-4	667-1794		1128	0	37	1	0.005319148936170213	TRUE	0.005319148936170213	0	0.0035460992907801418	0.004432624113475178	1	0.026909722222222224	0.020833333333333332	0.025173611111111112	0.018229166666666668	0.018229166666666668	0	11	44	2	1128	1152	8.271929384450774e-14	0.011877261087065466	Neither
sp|P35613-2|BASI_HUMAN	P35613-2	BSG	Isoform 2 of Basigin	522	75	unique	4.58344e-5	68	1.03539e-4		24-139	0	116	39	0	0	TRUE	0	0	0	0	0.241635687732342	0.12639405204460966	0.040892193308550186	0.09665427509293681	0.07063197026022305	0.01486988847583643	0	1	2	4	116	269	1	1	No flDPnn Prediction/ No Disorder
sp|P46976-2|GLYG_HUMAN	P46976-2	GYG1	Isoform GN-1 of Glycogenin-1	1128	42	unique	6.83613e-10	44	1.03539e-4		277-293	0	17	40	0	0	TRUE	0	0	0	0	0.06906906906906907	0.06606606606606606	0.06006006006006006	0.03003003003003003	0.03003003003003003	0.036036036036036036	0	0	1	3	17	333	1	1	No flDPnn Prediction/ No Disorder
sp|P49189-3|AL9A1_HUMAN	P49189-3	ALDH9A1	Isoform 3 of 4-trimethylaminobutyraldehyde dehydrogenase	1781	4	unique	0	3	1.03539e-4	2-25		24	0	42	1	0	FALSE	0	0	0	0	0.06072874493927125	0	0	0	0	0	0	0	0	3	24	494	1	1	No flDPnn Prediction/ No Disorder
sp|P49589-3|SYCC_HUMAN	P49589-3	CARS1	Isoform 3 of Cysteine--tRNA ligase, cytoplasmic	95	6	unique	2.15676e-5	8	1.18571e-4	9-61		52	0	43	0.05660377358490566	0.03773584905660377	TRUE	0.03773584905660377	0.03773584905660377	0	0.03773584905660377	0.10282776349614396	0.03984575835475578	0.037275064267352186	0.032133676092544985	0.014138817480719794	0.016709511568123392	0	0	5	4	53	778	1	1.0000000000000002	Neither
sp|P49747-2|COMP_HUMAN	P49747-2	COMP	Isoform 2 of Cartilage oligomeric matrix protein	750	18	unique	0	3	1.11387e-4		132-184	0	53	44	0	0	TRUE	0	0	0	0	0.3721590909090909	0.2883522727272727	0.2869318181818182	0.125	0.10653409090909091	0.08238636363636363	0	1	0	2	53	704	1	0.19591776031714084	No flDPnn Prediction/ No Disorder
sp|P52179-2|MYOM1_HUMAN	P52179-2	MYOM1	Isoform 2 of Myomesin-1	9785	34	unique	0	34	1.03539e-4		836-931	0	96	46	0.90625	0.010416666666666666	TRUE	0	0.010416666666666666	0.010416666666666666	0.010416666666666666	0.15166771554436753	0.0434235368156073	0.04090623033354311	0.04216488357457521	0.02328508495909377	0.021397105097545627	2	0	2	6	96	1589	0.01787797998276611	1	Neither
sp|P56181-2|NDUV3_HUMAN	P56181-2	NDUFV3	Isoform 2 of NADH dehydrogenase [ubiquinone] flavoprotein 3, mitochondrial	835	273	unique	1.11022e-16	272	1.03539e-4	57-417		360	0	48	0.9473684210526315	0.9944598337950139	TRUE	0.9944598337950139	0.8337950138504155	0.1634349030470914	0.5457063711911357	0.9196428571428571	0.39285714285714285	0.375	0.39285714285714285	0.36607142857142855	0.375	0	1	4	1	361	112	0.003016048216174305	0.4178879850933458	Protein Binding and RNA Binding (> 10% res)
sp|P63092-3|GNAS2_HUMAN	P63092-3	GNAS	Isoform 3 of Guanine nucleotide-binding protein G(s) subunit alpha isoforms short	80	3	unique	0	3	1.03539e-4		71-81	0	10	50	1	1	TRUE	0	0.18181818181818182	0	1	0.10443864229765012	0.1174934725848564	0.05483028720626632	0.06788511749347259	0.031331592689295036	0.06005221932114883	0	0	1	1	11	383	1	1	Neither
sp|P84157-2|MXRA7_HUMAN	P84157-2	MXRA7	Isoform 2 of Matrix-remodeling-associated protein 7	881	467	unique	5.55112e-16	444	1.03539e-4		168-185	0	18	53	0	1	TRUE	1	0.5	1	0	0.6559139784946236	1	0.8763440860215054	0.7903225806451613	0.34946236559139787	0.7096774193548387	0	0	1	0	18	186	1.0000000000000002	1	Protein Binding and RNA Binding (> 10% res)
sp|P98095-2|FBLN2_HUMAN	P98095-2	FBLN2	Isoform 2 of Fibulin-2	2504	51	unique	3.74145e-14	47	1.03539e-4	720-766		47	0	54	0	0	TRUE	0	0	0	0	0.31756756756756754	0.08783783783783784	0.08699324324324324	0.02533783783783784	0.03969594594594594	0.06672297297297297	0	1	1	3	47	1184	0.9999999999999999	0.14436132383642483	No flDPnn Prediction/ No Disorder
sp|Q01484-J1|ANK2_HUMAN	Q01484-J1	ANK2	|ENSG00000145362|MXE1|1959|chr4|113249764:113249862|113255735:113255932|+0|r159|T1 sp|Q01484|ANK2_HUMAN Ankyrin-2	1540	11	unique	0	10	1.03539e-4		397-462	0	66	58	0	0	TRUE	0	0	0	0	0.6240041120534567	0.006425083526085839	0.004369056797738371	0.002313030069390902	0.005140066820868671	0.004369056797738371	0	0	50	14	66	3891	1	1	No flDPnn Prediction/ No Disorder
sp|Q06190-2|P2R3A_HUMAN	Q06190-2	PPP2R3A	Isoform PR72 of Serine/threonine-protein phosphatase 2A regulatory subunit B'' subunit alpha	90	36	unique	3.52644e-4	38	1.03539e-4		2-220	0	180	59	0.5068493150684932	0	TRUE	0	0	0	0	0.4747583243823845	0.03544575725026853	0.034371643394199784	0.02040816326530612	0.02040816326530612	0.021482277121374866	0	2	0	9	219	931	1	1	No flDPnn Prediction/ No Disorder
sp|Q12955-J2|ANK3_HUMAN	Q12955-J2	ANK3	|ENSG00000151150|SE2|11363|chr10|60186715:60186912|60196145:60196243|-0|r58|T1 sp|Q12955|ANK3_HUMAN Ankyrin-3	1604	26	unique	0	16	1.03539e-4		597-629	0	33	62	0	0	FALSE	0	0	0	0	0.6800184162062615	0	0	0	0	0	1	0	31	25	33	4344	0.21576004503952464	0.9999999999999999	No flDPnn Prediction/ No Disorder
sp|Q12955-J4|ANK3_HUMAN	Q12955-J4	ANK3	|ENSG00000151150|A5SS2|1366|chr10|60067935:60068009|60080537:60080618|-0|r134|T1 sp|Q12955|ANK3_HUMAN Ankyrin-3	652	8	unique	0	6	1.03539e-4		1467-4082	0	2616	63	0.9472477064220184	0	FALSE	0	0	0	0	0.27030096536059056	0	0	0	0	0	11	11	21	14	2616	1761	0.0056923204461716975	0.15059469170315154	No flDPnn Prediction/ No Disorder
sp|Q13033-2|STRN3_HUMAN	Q13033-2	STRN3	Isoform Alpha of Striatin-3	303	15	unique	1.07679e-8	15	1.03539e-4		330-413	0	84	64	0.75	0.15476190476190477	TRUE	0.05952380952380952	0.15476190476190477	0.14285714285714285	0.047619047619047616	0.32538569424964936	0.18653576437587657	0.16690042075736325	0.0785413744740533	0.029453015427769985	0.13744740532959326	1	2	5	2	84	713	0.4885306934289363	0.05721690082215913	RNA Binding (> 10% res)
sp|Q13310-3|PABP4_HUMAN	Q13310-3	PABPC4	Isoform 3 of Polyadenylate-binding protein 4	265	4	unique	0	4	1.03539e-4	470-485		16	0	65	1	0	TRUE	0	0	0	0	0.30434782608695654	0.024844720496894408	0.009316770186335404	0.020186335403726708	0.018633540372670808	0.007763975155279503	0	0	8	1	16	644	1	1	No flDPnn Prediction/ No Disorder
sp|Q13480-J1|GAB1_HUMAN	Q13480-J1	GAB1	|ENSG00000109458|SE1|16985|chr4|143433491:143433716|143434088:143434168|+2|r58|T1 sp|Q13480|GAB1_HUMAN GRB2-associated-binding protein 1	18	5	unique	6.32398e-5	5	1.48717e-4	199-225		27	0	67	1	0.7407407407407407	TRUE	0.7407407407407407	0.2962962962962963	0.3333333333333333	0.3333333333333333	0.8386167146974063	0.30547550432276654	0.2910662824207493	0.20028818443804033	0.19740634005763688	0.21181556195965417	0	0	13	1	27	694	1	1	Protein Binding and RNA Binding (> 10% res)
sp|Q13813-3|SPTN1_HUMAN	Q13813-3	SPTAN1	Isoform 3 of Spectrin alpha chain, non-erythrocytic 1	13850	61	unique	0	52	1.03539e-4		1053-1072	0	20	72	0	0	FALSE	0	0	0	0	0.05464926590538336	0	0	0	0	0	0	0	21	10	20	2452	1	0.9999999999999999	No flDPnn Prediction/ No Disorder
sp|Q14157-5|UBP2L_HUMAN	Q14157-5	UBAP2L	Isoform 5 of Ubiquitin-associated protein 2-like	321	8	unique	2.3352e-6	4	1.16467e-4	1057-1073		17	0	75	1	0.058823529411764705	TRUE	0.058823529411764705	0.058823529411764705	0.058823529411764705	0.058823529411764705	0.9365225390984361	0.36062557497700093	0.23091076356945722	0.16927322907083717	0.09935602575896964	0.25574977000919963	0	0	17	15	17	1087	0.9999999999999999	1	Neither
sp|Q14160-3|SCRIB_HUMAN	Q14160-3	SCRIB	Isoform 3 of Protein scribble homolog	39	1	unique	0.00271245	1	3.5821e-4	1566-1590		25	0	76	1	0	TRUE	0	0	0	0	0.49570552147239266	0.06134969325153374	0.048466257668711654	0.05030674846625767	0.051533742331288344	0.046625766871165646	0	0	38	1	25	1630	1	1.0000000000000002	No flDPnn Prediction/ No Disorder
sp|Q14195-2|DPYL3_HUMAN	Q14195-2	DPYSL3	Isoform LCRMP-4 of Dihydropyrimidinase-related protein 3	3169	366	unique	0	339	1.03539e-4	2-66		65	0	77	1	0.09230769230769231	TRUE	0.06153846153846154	0.09230769230769231	0.09230769230769231	0.09230769230769231	0.17609046849757673	0.1147011308562197	0.11308562197092084	0.07592891760904685	0.029079159935379646	0.045234248788368334	0	0	12	3	65	619	0.6168643594108165	1	Neither
sp|Q14498-J2|RBM39_HUMAN	Q14498-J2	RBM39	|ENSG00000131051|MXE2|1560|chr20|35725038:35725155|35729312:35729365|-1|r96|T1 sp|Q14498|RBM39_HUMAN RNA-binding protein 39	6	1	unique	2.1715e-5	1	1.24165e-4		121-138	0	18	78	1	0.5555555555555556	TRUE	0.5555555555555556	0.5555555555555556	0.2222222222222222	0.5555555555555556	0.2578125	0.185546875	0.1015625	0.134765625	0.07421875	0.08203125	2	0	8	2	18	512	0.04174455175368038	0.9999999999999999	Protein Binding and RNA Binding (> 10% res)
sp|Q14896-J3|MYPC3_HUMAN	Q14896-J3	MYBPC3	|ENSG00000134571|SE2|23646|chr11|47338520:47338679|47339324:47339404|-2|r60|T1 sp|Q14896|MYPC3_HUMAN Myosin-binding protein C, cardiac-type	20549	34	unique	0	32	1.03539e-4		690-716	0	27	79	0.6296296296296297	0	TRUE	0	0	0	0	0.11226944667201283	0.007217321571772253	0.006415396952686447	0.006415396952686447	0.0056134723336006415	0.0048115477145148355	0	0	8	4	27	1247	1	1	No flDPnn Prediction/ No Disorder
sp|Q14896-J4|MYPC3_HUMAN	Q14896-J4	MYBPC3	|ENSG00000134571|SE2|23654|chr11|47347426:47347479|47347651:47347680|-2|r51|T1 sp|Q14896|MYPC3_HUMAN Myosin-binding protein C, cardiac-type	20860	68	unique	0	67	1.03539e-4		275-284	0	10	80	0.9	0	TRUE	0	0	0	0	0.11708860759493671	0.007120253164556962	0.006329113924050633	0.006329113924050633	0.005537974683544304	0.004746835443037975	2	0	6	4	10	1264	0.001515138805273893	1	No flDPnn Prediction/ No Disorder
sp|Q15149-7|PLEC_HUMAN	Q15149-7	PLEC	Isoform 7 of Plectin	8464	31	unique	0	25	1.03539e-4		2-85	0	80	82	0.14285714285714285	0	TRUE	0	0	0	0	0.2041304347826087	0.009565217391304347	0.006956521739130435	0.004347826086956522	0.004782608695652174	0.00391304347826087	5	0	44	8	84	4600	0.0016888362422029088	1	No flDPnn Prediction/ No Disorder
sp|Q15149-8|PLEC_HUMAN	Q15149-8	PLEC	Isoform 8 of Plectin	408	1	unique	0	1	1.03539e-4		2-61	0	46	83	0.2	0	TRUE	0	0	0	0	0.20307093425605535	0.009515570934256055	0.006920415224913495	0.004325259515570935	0.004757785467128028	0.0038927335640138406	5	0	44	8	60	4624	3.605838202452996e-4	1	No flDPnn Prediction/ No Disorder
sp|Q15366-J5|PCBP2_HUMAN	Q15366-J5	PCBP2	|ENSG00000197111|SE2|9737|chr12|53462481:53462567|53464760:53464852|+0|r103|T1 sp|Q15366|PCBP2_HUMAN Poly(rC)-binding protein 2	286	5	unique	0	5	1.03539e-4		198-242	0	45	84	1	0.6	TRUE	0.6	0.1111111111111111	0.6	0.1111111111111111	0.2875	0.109375	0.10625	0.0875	0.078125	0.075	0	0	5	4	45	320	1	1	Protein Binding and RNA Binding (> 10% res)
sp|Q15599-2|NHRF2_HUMAN	Q15599-2	NHERF2	Isoform 2 of Na(+)/H(+) exchange regulatory cofactor NHE-RF2	504	17	unique	2.88436e-13	17	1.03539e-4		286-296	0	11	85	1	0.9090909090909091	TRUE	0.9090909090909091	0.36363636363636365	0.36363636363636365	0.8181818181818182	0.7423312883435583	0.31901840490797545	0.2791411042944785	0.18098159509202455	0.15644171779141106	0.17791411042944785	0	0	6	1	11	326	1	1	Protein Binding and RNA Binding (> 10% res)
sp|Q16891-2|MIC60_HUMAN	Q16891-2	IMMT	Isoform 2 of MIC	7986	37	unique	0	34	1.03539e-4		142-152	0	11	86	1	0.18181818181818182	TRUE	0.18181818181818182	0.18181818181818182	0.09090909090909091	0.18181818181818182	0.2289156626506024	0.14457831325301204	0.12985274431057564	0.05488621151271754	0.050870147255689425	0.07898259705488621	0	0	6	3	11	747	1	1	Protein Binding (> 10% res)
sp|Q16891-3|MIC60_HUMAN	Q16891-3	IMMT	Isoform 3 of MIC	7949	99	unique	0	78	1.03539e-4		187-217	0	30	87	0.3870967741935484	1	TRUE	1	0.12903225806451613	0.0967741935483871	0.7741935483870968	0.23383768913342504	0.10866574965612105	0.09353507565337002	0.05364511691884457	0.04951856946354883	0.05089408528198074	0	0	6	3	31	727	1	1	Protein Binding (> 10% res)
sp|Q2M3C7-2|SPKAP_HUMAN	Q2M3C7-2	SPHKAP	Isoform 2 of A-kinase anchor protein SPHKAP	750	12	unique	0	13	1.03539e-4		1546-1574	0	29	88	1	0.13793103448275862	TRUE	0.034482758620689655	0.13793103448275862	0.034482758620689655	0.13793103448275862	0.8408138839018552	0.026331538001196888	0.02154398563734291	0.017354877318970677	0.011968880909634948	0.017953321364452424	0	1	8	12	29	1671	0.9999999999999999	0.20106705521091384	Neither
sp|Q5VST9-6|OBSCN_HUMAN	Q5VST9-6	OBSCN	Isoform 5 of Obscurin	6150	71	unique	0	67	1.03539e-4	3888-4402		515	0	94	0.015533980582524271	NA	FALSE	0	0	0	0	0.19779116465863453	NA	0	0	0	0	0	1	14	6	515	7968	1	0.35504489617545276	No flDPnn Prediction/ No Disorder
sp|Q5VST9-J12|OBSCN_HUMAN	Q5VST9-J12	OBSCN	|ENSG00000154358|MXE2|1443|chr1|228288625:228288888|228291898:228292161|+2|r280|T1 sp|Q5VST9|OBSCN_HUMAN Obscurin	5117	20	unique	0	18	1.03539e-4		3487-3708	0	213	95	0	NA	FALSE	0	0	0	0	0.19661760908856185	NA	0	0	0	0	0	0	14	6	222	7746	1.0000000000000002	1	No flDPnn Prediction/ No Disorder
sp|Q6EEV4-2|GL1AD_HUMAN	Q6EEV4-2	POLR2M	Isoform 5 of DNA-directed RNA polymerase II subunit GRINL1A, isoforms 4/5	87	28	unique	0.00369469	28	6.40471e-4		77-138	0	62	97	0.7258064516129032	0.45161290322580644	TRUE	0.41935483870967744	0.04838709677419355	0.0967741935483871	0.0967741935483871	0.8837209302325582	0.8837209302325582	0.8837209302325582	0.05813953488372093	0	0.22093023255813954	0	0	0	0	62	86	1	1	Protein Binding (> 10% res)
sp|Q6Q6R5-3|CRIP3_HUMAN	Q6Q6R5-3	CRIP3	Isoform 3 of Cysteine-rich protein 3	7	1	unique	0.0052303	1	0.00242527		186-200	0	15	98	0	0	TRUE	0	0	0	0	0.2524752475247525	0.16831683168316833	0.16336633663366337	0.10396039603960396	0.09405940594059406	0.039603960396039604	0	0	0	0	15	202	1	1	No flDPnn Prediction/ No Disorder
sp|Q7Z5L9-2|I2BP2_HUMAN	Q7Z5L9-2	IRF2BP2	Isoform 2 of Interferon regulatory factor 2-binding protein 2	169	18	unique	3.5308e-4	17	3.5821e-4		333-348	0	16	101	1	0	TRUE	0	0	0	0	0.7758318739054291	0.14711033274956217	0.14185639229422067	0.0893169877408056	0.047285464098073555	0.12784588441331	0	1	10	2	16	571	1	0.0796952851885959	No flDPnn Prediction/ No Disorder
sp|Q7Z7B0-2|FLIP1_HUMAN	Q7Z7B0-2	FILIP1	Isoform 2 of Filamin-A-interacting protein 1	1101	8	unique	0	8	1.03539e-4		1165-1184	0	20	102	1	0	TRUE	0	0	0	0	0.4224643755238894	0.003352891869237217	0.002514668901927913	8.382229673093043e-4	8.382229673093043e-4	0.002514668901927913	0	1	2	8	20	1193	1	0.13940329008858965	No flDPnn Prediction/ No Disorder
sp|Q86TD4-1|SRCA_HUMAN	Q86TD4-1	SRL	Isoform 2 of Sarcalumenin	2897	193	unique	0	191	1.03539e-4	21-479		459	0	104	1	0.840958605664488	TRUE	0.8169934640522876	0.6427015250544662	0.2962962962962963	0.5773420479302832	0.1331923890063425	0.02748414376321353	0.012684989429175475	0.02748414376321353	0.02748414376321353	0.02748414376321353	0	1	0	2	459	473	1	1	Protein Binding and RNA Binding (> 10% res)
sp|Q8N3V7-2|SYNPO_HUMAN	Q8N3V7-2	SYNPO	Isoform 2 of Synaptopodin	870	35	unique	4.12588e-10	26	1.03539e-4	677-742		63	0	109	1	0	TRUE	0	0	0	0	0.94504181600955794	0.14456391875746716	0.13142174432497014	0.07765830346475508	0.03464755077658303	0.0979689366786141	0	0	24	7	66	837	0.24906471237333508	1	No flDPnn Prediction/ No Disorder
sp|Q8N490-2|PNKD_HUMAN	Q8N490-2	PNKD	Isoform 2 of Probable hydrolase PNKD	300	132	unique	2.48917e-10	112	1.03539e-4		80-166	0	87	110	0.08045977011494253	0.011494252873563218	TRUE	0	0.011494252873563218	0.011494252873563218	0.011494252873563218	0.2684563758389262	0.16778523489932887	0.1610738255033557	0.08389261744966443	0.03691275167785235	0.14093959731543623	0	1	0	1	87	298	1	0.4013392857142857	Neither
sp|Q8N983-4|RM43_HUMAN	Q8N983-4	MRPL43	Isoform 4 of 39S ribosomal protein L43, mitochondrial	117	12	unique	2.17071e-12	13	1.16467e-4		156-205	0	50	112	1	0.26	TRUE	0.26	0.2	0.2	0.22	0.3393939393939394	0.23030303030303031	0.21818181818181817	0.12121212121212122	0.06666666666666667	0.04242424242424243	0	0	0	0	50	165	1	1	Protein Binding and RNA Binding (> 10% res)
sp|Q8WWI1-J3|LMO7_HUMAN	Q8WWI1-J3	LMO7	|ENSG00000136153|SE1|8145|chr13|75804320:75804541|75807480:75808199|+1|r131|T1 sp|Q8WWI1|LMO7_HUMAN LIM domain only protein 7	1071	13	unique	0	13	1.11387e-4		358-451	0	94	115	0.4148936170212766	0	TRUE	0	0	0	0	0.6123348017621145	0.0031466331025802393	0.0025173064820641915	6.293266205160479e-4	0.0025173064820641915	0.0012586532410320957	0	0	45	10	94	1589	0.17466985108127706	0.9999999999999999	No flDPnn Prediction/ No Disorder
sp|Q8WWI1-J4|LMO7_HUMAN	Q8WWI1-J4	LMO7	|ENSG00000136153|A3SS1|1697|chr13|75834226:75834387|75835152:75835339|+2|r50|T1 sp|Q8WWI1|LMO7_HUMAN LIM domain only protein 7	1122	60	unique	0	58	1.03539e-4	1128-1154		27	0	116	0.9629629629629629	0	TRUE	0	0	0	0	0.6054664289958408	0.0059417706476530005	0.0041592394533571005	0.0041592394533571005	0.0041592394533571005	0.0017825311942959	0	1	45	10	27	1683	1	0.16103655513841902	No flDPnn Prediction/ No Disorder
sp|Q8WX92-2|NELFB_HUMAN	Q8WX92-2	NELFB	Isoform 2 of Negative elongation factor B	16	6	unique	0.0223053	5	0.0026954599999999998	2-49		48	0	117	1	0.7291666666666666	TRUE	0.7291666666666666	0.08333333333333333	0	0.375	0.0706896551724138	0.03793103448275862	0.03620689655172414	0.027586206896551724	0.0017241379310344827	0.032758620689655175	0	0	1	1	48	580	1	1	Protein Binding (> 10% res)
sp|Q96AC1-J3|FERM2_HUMAN	Q96AC1-J3	FERMT2	|ENSG00000073712|SE1|26892|chr14|52881244:52881469|52881796:52881828|-1|r165|T1 sp|Q96AC1|FERM2_HUMAN Fermitin family homolog 2	1208	47	unique	0	50	1.03539e-4	177-187		11	0	121	1	0	TRUE	0	0	0	0	0.1661764705882353	0.03676470588235294	0.020588235294117647	0.033823529411764704	0.022058823529411766	0.022058823529411766	0	0	5	4	11	680	0.9999999999999999	1	No flDPnn Prediction/ No Disorder
sp|Q9BX66-J17|SRBS1_HUMAN	Q9BX66-J17	SORBS1	|ENSG00000095637|SE1|10976|chr10|95414494:95414862|95415469:95416185|-2|r347|T1 sp|Q9BX66|SRBS1_HUMAN Sorbin and SH3 domain-containing protein 1	3336	387	unique	0	402	1.03539e-4	148-386		239	0	124	1	0	TRUE	0	0	0	0	0.7739938080495357	0.04102167182662539	0.033281733746130034	0.03560371517027864	0.010835913312693499	0.03560371517027864	0	2	43	1	239	1292	9.871946815718385e-4	0.06532199808705971	No flDPnn Prediction/ No Disorder
sp|Q9H2G2-2|SLK_HUMAN	Q9H2G2-2	SLK	Isoform 2 of STE20-like serine/threonine-protein kinase	926	17	unique	0	15	1.03539e-4		929-959	0	31	128	0	0	TRUE	0	0	0	0	0.45514950166112955	0.08305647840531562	0.06893687707641195	0.058970099667774084	0.049003322259136214	0.06395348837209303	0	0	23	5	31	1204	1	1	No flDPnn Prediction/ No Disorder
sp|Q9UEY8-2|ADDG_HUMAN	Q9UEY8-2	ADD3	Isoform 1 of Gamma-adducin	912	89	unique	0	72	1.03539e-4		578-609	0	32	133	1	1	TRUE	1	0.4375	0	0.84375	0.3887240356083086	0.37388724035608306	0.3353115727002967	0.16023738872403562	0.21216617210682492	0.25667655786350146	2	0	12	1	32	674	0.1290165744825564	1	Protein Binding (> 10% res)
sp|Q9UKM9-2|RALY_HUMAN	Q9UKM9-2	RALY	Isoform 1 of RNA-binding protein Raly	459	9	unique	0	10	1.03539e-4		110-125	0	16	135	0	0	TRUE	0	0	0	0	0.3724137931034483	0.4793103448275862	0.3448275862068966	0.08620689655172414	0.08620689655172414	0.30689655172413793	0	0	10	2	16	290	1	1	No flDPnn Prediction/ No Disorder
sp|Q9ULQ1-3|TPC1_HUMAN	Q9ULQ1-3	TPCN1	Isoform 3 of Two pore channel protein 1	79	60	unique	0.00924132	60	0.00104403	2-73		72	0	136	1	0.7638888888888888	TRUE	0.6111111111111112	0.3333333333333333	0.1111111111111111	0.18055555555555555	0.1482843137254902	0.12009803921568628	0.10416666666666667	0.0784313725490196	0.024509803921568627	0.058823529411764705	0	0	0	5	72	816	1	1	Protein Binding and RNA Binding (> 10% res)
sp|Q9UMZ2-J1|SYNRG_HUMAN	Q9UMZ2-J1	SYNRG	|ENSG00000275066|SE1|3751|chr17|37577380:37577613|37579132:37579434|-0|r17|T1 sp|Q9UMZ2|SYNRG_HUMAN Synergin gamma	27	5	unique	0.00305475	4	0.0024523	197-297		101	0	138	1	0.1782178217821782	TRUE	0.1782178217821782	0.16831683168316833	0.06930693069306931	0.12871287128712872	0.773972602739726	0.0426179604261796	0.03576864535768645	0.0410958904109589	0.0182648401826484	0.03576864535768645	0	0	17	11	101	1314	0.627159772418632	1	Protein Binding (> 10% res)
sp|Q9UPN3-J3|MACF1_HUMAN	Q9UPN3-J3	MACF1	|ENSG00000127603|SE1|25929|chr1|39250014:39250103|39251846:39251941|+0|r146|T1 sp|Q9UPN3|MACF1_HUMAN Microtubule-actin cross-linking factor 1, isoforms 1/2/3/5	43	1	unique	0	1	1.03539e-4	125-156		32	0	140	0.5625	NA	FALSE	0	0	0	0	0.20357336220898756	NA	0	0	0	0	0	0	28	25	32	7388	1	1	No flDPnn Prediction/ No Disorder
sp|Q9UPN3-J7|MACF1_HUMAN	Q9UPN3-J7	MACF1	|ENSG00000127603|SE1|25945|chr1|39468615:39468732|39469547:39469615|+0|r155|T1 sp|Q9UPN3|MACF1_HUMAN Microtubule-actin cross-linking factor 1, isoforms 1/2/3/5	136	2	unique	0	2	1.03539e-4	7190-7212		23	0	141	0.9130434782608695	NA	FALSE	0	0	0	0	0.2046561992420141	NA	0	0	0	0	0	0	28	25	23	7388	1.0000000000000002	1	No flDPnn Prediction/ No Disorder
